# Triadic Dynamics of Gastric Bacterial Microbiome, Phageome, and Host Genotype, with Implications for Disease Associations

**DOI:** 10.1101/2024.06.16.598898

**Authors:** Aleksander Szymczak, Katarzyna Gembara, Joanna Majewska, Paulina Miernikiewicz, Stanisław Ferenc, Jan Gnus, Marlena Kłak, Natalia Jędruchniewicz, Wojciech Witkiewicz, Krystyna Dąbrowska

## Abstract

The microbiota plays a key role for human health, and microbiome composition has been linked to specific health disorders many times. Different fractions of the microbiome enter dynamic interactions, particularly bacteria and bacteriophages (phages) – viruses preying on bacteria. Since the microbiome exists inside the human body, the body strongly affects the microbes, although not in a uniform way, but shaped by the extreme diversity of human genetic variants. These triadic dynamics of the bacterial microbiome, phageome, and human host genotype remain poorly understood; hence our goal in this study was to comprehend them as a holistic and interdependent system.

Gastric biopsies were the source of the stomach microbiome (bacteria and phages). Genotyping of patients was conducted on blood samples. They were analyzed by next generation sequencing followed by multiway statistical comparisons of identified bacterial and phage taxa, human genetic variants, and medical data from the patients, including gastric disorder diagnostics.

Commonly expected associations between presence of bacteriophages and their specific hosts were not found to be a universal principle. With comparable SNP correlations, the strongest associations between *Staphylococcus* and some staphylococcal phages or *Enterobacteria* and some enterobacteria phages were discovered. However, many more phage groups were not found to be clearly associated with their bacterial hosts, though often associated with SNPs, particularly those linked to immunological functions and body responses to bacteria and viruses. Thus, in addition to the expected effect on phage communities by shaping the communities of their bacterial hosts, the human body seems to affect phages directly, selecting for phages that survive its specific selective pressure, which can be defined by detection of particular genetic variants.
