## Supplemental table 1 for "Triadic Dynamics of Gastric Bacterial Microbiome, Phageome, and Host Genotype, with Implications for Disease Associations"

### Sheet: patients16S
number	taken	origin	age	gender	ICD10 code
1	30.01.2018	Gastroscopy	30	Male	K29
2	30.01.2018	Gastroscopy	71	Female	K29
3	30.01.2018	Gastroscopy	44	Female	Healthy
4	30.01.2018	Gastroscopy	37	Female	K29
5	30.01.2018	Gastroscopy	53	Female	K29
6	13.02.2018	Gastroscopy	26	Female	K31.8
9	20.02.2018	Gastroscopy	67	Female	K29
10	20.02.2018	Gastroscopy	72	Female	K29
11	20.02.2018	Gastroscopy	39	Female	R10.4
12	20.02.2018	Gastroscopy	50	Male	K29
13	27.02.2018	Gastroscopy	54	Female	K21
14	27.02.2018	Gastroscopy	55	Female	K31.8
15	27.02.2018	Gastroscopy	65	Male	K29
16	27.02.2018	Gastroscopy	70	Male	R10.4
17	27.02.2018	Gastroscopy	76	Male	K29
18	27.02.2018	Gastroscopy	57	Female	K29
19	27.02.2018	Gastroscopy	28	Male	K29
21	13.03.2018	Gastroscopy	68	Female	K29
23	13.03.2018	Gastroscopy	24	Female	K29
25	13.03.2018	Gastroscopy	44	Female	K29
26	27.03.2018	Gastroscopy	76	Female	K29
27	27.03.2018	Gastroscopy	26	Female	R10.4
28	27.03.2018	Gastroscopy	40	Female	K29
29	27.03.2018	Gastroscopy	68	Male	K29
30	27.03.2018	Gastroscopy	71	Female	K21
31	27.03.2018	Gastroscopy	27	Female	K29
32	27.03.2018	Gastroscopy	44	Female	K29
33	17.04.2018	Gastroscopy	30	Female	K29
35	17.04.2018	Gastroscopy	44	Female	R10.4
36	17.04.2018	Gastroscopy	48	Male	K29
37	17.04.2018	Gastroscopy	39	Female	K29
38	17.04.2018	Gastroscopy	18	Female	K21
39	24.04.2018	Gastroscopy	68	Male	K29
40	24.04.2018	Gastroscopy	23	Male	R10.4
41	24.04.2018	Gastroscopy	71	Male	K29
42	24.04.2018	Gastroscopy	78	Female	R10.1
43	08.05.2018	Gastroscopy	65	Female	K29
45	08.05.2018	Gastroscopy	41	Female	K21
46	08.05.2018	Gastroscopy	64	Female	K29
47	08.05.2018	Gastroscopy	78	Male	K21
48	08.05.2018	Gastroscopy	31	Female	K29
49	08.05.2018	Gastroscopy	43	Female	K21
52	15.05.2018	Gastroscopy	81	Female	K29
53	15.05.2018	Gastroscopy	56	Female	K21
54	15.05.2018	Gastroscopy	68	Male	K29
55	22.05.2018	Gastroscopy	59	Male	K29
56	22.05.2018	Gastroscopy	41	Male	K21
58	22.05.2018	Gastroscopy	67	Female	K21
59	22.05.2018	Gastroscopy	72	Male	K29
60	22.05.2018	Gastroscopy	37	Male	K29
61	5.06.2018	Gastroscopy	64	Male	K29
62	5.06.2018	Gastroscopy	49	Female	K29
63	5.06.2018	Gastroscopy	69	Female	R10
64	5.06.2018	Gastroscopy	61	Male	K29
67	17.07.2018	Gastroscopy	75	Male	-
69	17.07.2018	Gastroscopy	86	Male	K26.7
74	24.07.2018	Gastroscopy	61	Female	K29
75	24.07.2018	Gastroscopy	67	Female	K29
77	31.07.18	Gastroscopy	58	Female	R10
79	31.07.18	Gastroscopy	55	Female	K21
80	31.07.18	Gastroscopy	78	Male	K21
83	14.08.18	Gastroscopy	68	Female	K29
84	14.08.2018	Gastroscopy	38	Male	K21
85	14.08.2018	Gastroscopy	86	Male	K29
86	14.08.2018	Gastroscopy	53	Female	K29
88	14.08.2018	Gastroscopy	28	Female	R10
90	14.08.2018	Gastroscopy	39	Female	R05
91	14.08.2018	Gastroscopy	46	Female	K29
94	11.09.2018	Gastroscopy	77	Male	K29
95	11.09.18	Gastroscopy	49	Female	K21
99	11.12.2018	Gastroscopy	73	Female	R10.1
100	11.12.2018	Gastroscopy	67	Female	K29
101	11.12.2018	Gastroscopy	82	Female	K21
107	12.02.19	Gastroscopy	60	Male	K92
109	23.04.19	Gastroscopy	82	Male	Healthy
110	23.04.2019	Gastroscopy	65	Female	K29
111	23.04.2019	Gastroscopy	23	Male	K29
114	23.04.2019	Gastroscopy	62	Male	K63
115	30.04.2019	Gastroscopy	68	Male	Healthy
116	30.04.2019	Gastroscopy	52	Male	K29
117	30.04.2019	Gastroscopy	65	Female	K29
118	30.04.2019	Gastroscopy	76	Female	K29
121	7.05.2019	Gastroscopy	57	Male	Healthy
122	7.05.2019	Gastroscopy	64	Female	R10
125	14.05.2019	Gastroscopy	72	Male	K29
126	14.05.2019	Gastroscopy	32	Female	Healthy
127	14.05.2019	Gastroscopy	36	Female	K44
128	14.05.2019	Gastroscopy	36	Female	K29
129	28.05.2019	Gastroscopy	34	Female	Healthy
137	4.06.2019	Gastroscopy	76	Female	K29
138	4.06.2019	Gastroscopy	63	Male	K29
139	4.06.2019	Gastroscopy	61	Male	Z03.9
142	11.06.2019	Gastroscopy	42	Female	K59
143	11.06.2019	Gastroscopy	70	Female	K29
144	11.06.2019	Gastroscopy	46	Male	R10.4
145	11.06.2019	Gastroscopy	40	Female	R10
146	11.06.2019	Gastroscopy	42	Male	K29.6
147	11.06.2019	Gastroscopy	26	Male	K29.6
148	25.06.2019	Gastroscopy	24	Female	K31.8
149	25.06.2019	Gastroscopy	43	Male	K29
153	25.06.2019	Gastroscopy	24	Female	R10.4
156	06.08.2019	Gastroscopy	46	Female	K26.7
157	06.08.2019	Gastroscopy	58	Female	K29
158	06.08.2019	Gastroscopy	27	Male	K29
161	20.08.2019	Gastroscopy	57	Male	R10.4
162	20.08.2019	Gastroscopy	65	Female	D50
163	20.08.2019	Gastroscopy	68	Female	K63
166	22.10.2019	Gastroscopy	44	Female	K29
167	22.10.2019	Gastroscopy	45	Male	K29
168	22.10.2019	Gastroscopy	62	Female	K29
170B	19.11.2019	Gastroscopy	64	Female	K21
171B	19.11.2019	Gastroscopy	72	Female	K58
173	26.11.2019	Gastroscopy	71	Female	K29
174	26.01.2019	Gastroscopy	52	Female	R10.4
175	26.11.2019	Gastroscopy	63	Male	K29
176	26.11.2019	Gastroscopy	75	Female	K29
177	03.12.2019	Gastroscopy	71	Female	R29.8
178	03.12.2019	Gastroscopy	68	Female	K29
180	03.12.2019	Gastroscopy	43	Female	K29
183	10.12.2019	Gastroscopy	67	Male	K29
187	07.01.2020	Gastroscopy	63	Female	K21.0
191	14.01.2020	Gastroscopy	86	Male	R10.1
192	21.01.2020	Gastroscopy	66	Female	K29
195	28.01.2020	Gastroscopy	63	Female	K29
196	28.01.2020	Gastroscopy	72	Female	R11
197	28.01.2020	Gastroscopy	60	Male	K29.8
198	28.01.2020	Gastroscopy	60	Female	K21
199	28.02.2020	Gastroscopy	32	Male	K86
200	28.02.2020	Gastroscopy	79	Male	Healthy
201	28.01.2020	Gastroscopy	73	Male	Healthy
202	04.02.2020	Gastroscopy	71	Male	K26
203	04.02.2020	Gastroscopy	37	Female	K21
204	04.02.2020	Gastroscopy	20	Female	Healthy
206	11.02.2020	Gastroscopy	59	Male	K25
208	11.02.2020	Gastroscopy	57	Female	D48
209	11.02.2020	Gastroscopy	37	Female	K30
210	11.02.2020	Gastroscopy	69	Female	K29
211	11.02.2020	Gastroscopy	54	Female	D37.1
213	18.02.2020	Gastroscopy	75	Female	K29
214	18.02.2020	Gastroscopy	80	Male	K29
215	18.02.2020	Gastroscopy	76	Female	K29
216	18.02.2020	Gastroscopy	54	Female	K29
221	03.03.2020	Gastroscopy	68	Male	Z03.8
222	03.03.2020	Gastroscopy	52	Male	Q40.1
223	03.03.2020	Gastroscopy	72	Male	K31
225	10.03.2020	Gastroscopy	59	Male	Healthy
226	10.03.2020	Gastroscopy	50	Male	K30
227	10.03.2020	Gastroscopy	64	Male	D50.9
228	10.03.2020	Gastroscopy	73	Female	K29
