## Supplemental table 3 for "Triadic Dynamics of Gastric Bacterial Microbiome, Phageome, and Host Genotype, with Implications for Disease Associations"

### Sheet: Bacteria_Shannon
Shannon index with presence of microbiome element	Shannon index with absence of microbiome element	Microbiome element	test result	p-value
2.12136	1.84033	Veillonella rodentium	6.9236	0.00850657
2.1291	1.65867	Megasphaera sp. AJH120	12.894	0.000329645
2.19847	1.91382	Megasphaera elsdenii	7.09959	0.00771017
2.18828	1.92431	Dialister sp. Marseille-P5638	7.12389	0.00760637
2.16549	1.84704	Selenomonas sp. oral taxon 920	9.89243	0.0016596
2.10547	1.72635	Streptococcus parasanguinis	9.79604	0.00174888
2.1371	1.57498	Streptococcus pneumoniae	18.6778	1.54776e-05
2.15275	1.73699	Streptococcus thermophilus	14.7753	0.000121109
2.12157	1.76659	Streptococcus salivarius	7.96371	0.00477244
2.15294	1.57474	Streptococcus suis	20.4393	6.15543e-06
2.13254	1.57322	Streptococcus pyogenes	15.3927	8.73233e-05
2.09451	1.73852	Lactobacillus reuteri	7.41623	0.00646383
2.19276	1.92499	Lactobacillus salivarius	6.63684	0.00998909
2.09051	1.719	Vagococcus teuberi	7.78378	0.00527173
2.12873	1.8395	Enterococcus cecorum	10.8977	0.000962816
2.12751	1.78393	Jeotgalibaca sp. PTS2502	11.9915	0.000534446
2.15358	1.82691	Bacillus velezensis	9.89954	0.0016532
2.14121	1.76595	Butyrivibrio fibrisolvens	14.1316	0.000170459
2.11176	1.81909	Lachnoclostridium phytofermentans	6.96	0.00833519
2.13386	1.74066	Anaerostipes hadrus	12.8351	0.000340183
2.13356	1.77975	[Eubacterium] rectale	12.2649	0.000461566
2.12532	1.75054	Mordavella sp. Marseille-P3756	12.1846	0.000481857
2.19467	1.80081	Thermoclostridium stercorarium	20.4967	5.97331e-06
2.15078	1.93028	Filifactor alocis	7.00045	0.00814893
2.14832	1.86839	[Eubacterium] sulci	9.34157	0.00224014
2.11971	1.70782	[Eubacterium] hallii	11.8672	0.000571315
2.14167	1.7576	Parvimonas micra	15.2015	9.66291e-05
2.11584	1.78584	Actinomyces gaoshouyii	8.66624	0.00324159
2.11344	1.79747	Actinomyces pacaensis	7.13861	0.00754414
2.1064	1.49072	Rothia mucilaginosa	15.1776	9.78591e-05
2.12088	1.80263	Rothia dentocariosa	7.80707	0.00520424
2.11068	1.80921	Cutibacterium acnes	7.4338	0.006401
2.10087	1.78995	Atopobium parvulum	6.97674	0.00825757
2.05128	1.35373	Escherichia coli	10.9456	0.000938287
2.05217	1.62518	Salmonella enterica	6.70352	0.0096223
2.08928	1.43863	Haemophilus parainfluenzae	13.6013	0.000226025
2.18177	1.80392	Haemophilus pittmaniae	15.4923	8.28409e-05
2.16888	1.82926	Aggregatibacter segnis	13.3532	0.000257982
2.12008	1.73637	Aggregatibacter aphrophilus	9.93087	0.0016253
2.14646	1.92547	Acinetobacter johnsonii	7.17821	0.00737941
2.11394	1.81515	Moraxella osloensis	7.87788	0.00500432
2.1941	1.85611	Candidatus Symbiobacter mobilis	12.3038	0.000452038
2.13973	1.8907	Variovorax sp. PAMC 28711	6.8296	0.00896592
2.14917	1.91062	Comamonadaceae bacterium B1	6.75159	0.00936642
2.19044	1.89958	Comamonadaceae bacterium A1	8.39009	0.00377271
2.18199	1.728	Mitsuaria sp. 7	21.2138	4.10787e-06
2.22421	1.84141	Paucibacter sp. KCTC 42545	19.7873	8.65543e-06
2.12094	1.72486	Neisseria subflava	11.9068	0.000559305
2.15683	1.8471	Novosphingobium aromaticivorans	9.72686	0.00181595
2.11902	1.82875	Campylobacter concisus	7.14077	0.00753507
2.12168	1.57685	Prevotella ruminicola	16.3681	5.21545e-05
2.09698	1.5399	Prevotella denticola	11.5315	0.00068426
2.09307	1.48035	Prevotella fusca	10.8905	0.000966562
2.09697	1.53996	Prevotella sp. oral taxon 299	10.9785	0.000921734
2.11092	1.43789	Prevotella intermedia	17.05	3.64091e-05
2.12594	1.56078	Prevotella enoeca	17.7188	2.56082e-05
2.10206	1.5813	Prevotella dentalis	12.5927	0.000387256
2.15331	1.64434	Fermentimonas caenicola	22.5589	2.03798e-06
2.13743	1.69464	Porphyromonas gingivalis	15.9477	6.51173e-05
2.13747	1.88607	Porphyromonas asaccharolytica	8.18096	0.00423323
2.1527	1.73708	Bacteroides helcogenes	15.4667	8.39724e-05
2.17754	1.80886	Bacteroides salanitronis	13.4005	0.000251557
2.18967	1.74785	Muribaculum intestinale	23.2147	1.44885e-06
2.27685	1.95573	Nonlabens spongiae	7.27902	0.00697648
2.10644	1.75228	Fusobacterium nucleatum	7.40342	0.00651001
2.13133	1.78377	Fusobacterium periodonticum	12.802	0.000346258
2.13749	1.78643	Leptotrichia buccalis	9.18283	0.00244296
2.18884	1.89397	Leptotrichia sp. oral taxon 847	8.29263	0.00398063
2.22054	1.83952	Porphyromonas crevioricanis	17.4054	3.01974e-05
2.12548	1.81272	Tannerella forsythia	8.76545	0.0030699
2.1857	1.78726	Bacteroides caccae	17.3503	3.10853e-05
2.19974	1.8123	Bacteroides cellulosilyticus	15.4966	8.26527e-05
2.18547	1.89607	Bacteroides coprosuis	6.89892	0.00862481
2.17781	1.75761	Barnesiella viscericola	19.0284	1.28786e-05
2.18781	1.90427	Odoribacter splanchnicus	8.4819	0.00358698
2.18939	1.8279	Capnocytophaga gingivalis	16.8936	3.95336e-05
2.22366	1.92627	Capnocytophaga sputigena	8.86853	0.00290129
2.25253	1.92793	Capnocytophaga sp. ChDC OS43	10.7716	0.00103068
2.18967	1.8756	Riemerella anatipestifer	10.2068	0.0013992
2.15885	1.83556	Chryseobacterium indologenes	8.79303	0.00302384
2.27315	1.92125	Chryseobacterium taklimakanense	10.8643	0.000980366
2.32105	1.96221	Flavobacteriaceae bacterium 3519-10	9.48281	0.00207406
2.14175	1.88555	Pectobacterium carotovorum	7.51118	0.00613173
2.16422	1.79654	Haemophilus influenzae	15.1308	0.000100315
2.185	1.84634	Haemophilus haemolyticus	12.4531	0.000417301
2.21247	1.89711	Neisseria lactamica	10.7361	0.00105064
2.16968	1.89338	Neisseria meningitidis	7.72942	0.00543282
2.26482	1.92395	Ottowia sp. oral taxon 894	13.139	0.000289216
2.28771	1.95365	Pandoraea thiooxydans	9.2	0.00242015
2.25019	1.93453	Cupriavidus metallidurans	10.5218	0.00117975
2.32801	1.97531	Novosphingobium sp. P6W	7.81085	0.00519335
2.43796	1.97846	Sphingomonas melonis	9.25622	0.00234697
2.23775	1.91478	Sphingobium hydrophobicum	11.9994	0.000532188
2.34267	1.91457	Rhodobacter sphaeroides	18.0417	2.1612e-05
2.21756	1.92575	Phreatobacter cathodiphilus	8.4932	0.00356476
2.17469	1.88986	Streptococcus gordonii	8.19216	0.00420719
2.16233	1.93152	Streptococcus uberis	6.69334	0.00967739
2.17433	1.84729	Streptococcus sanguinis	10.5155	0.00118379
2.15936	1.86958	Streptococcus sp. I-P16	7.91529	0.00490186
2.15714	1.83266	Streptococcus parauberis	10.8918	0.000965914
2.22137	1.91839	Vagococcus penaei	12.6672	0.000372135
2.30652	1.93454	Lactobacillus murinus	14.4026	0.000147599
2.27334	1.93376	Hungateiclostridium saccincola	12.6158	0.000382498
2.18998	1.92886	Intestinimonas butyriciproducens	7.04669	0.0079412
2.24758	1.91409	Monoglobus pectinilyticus	12.8159	0.000343694
2.1817	1.83547	[Eubacterium] eligens	12.3954	0.000430391
2.24312	1.95251	Kocuria palustris	6.75862	0.00932958
2.32274	1.92365	Corynebacterium glaucum	13.9383	0.000188912
2.22271	1.92375	Corynebacterium urealyticum	11.3168	0.000768078
2.33905	1.95962	Corynebacterium jeikeium	11.9911	0.000534538
2.55926	1.95682	Nocardioides sp. JS614	15.8034	7.02748e-05
2.41042	1.98031	Blastococcus saxobsidens	7.89414	0.00495952
2.31209	1.96627	Conexibacter woesei	7.5319	0.00606159
2.22886	1.94353	Scytonema sp. HK-05	7.38366	0.00658192
2.16089	1.84729	Candidatus Saccharibacteria bacterium YM_S32_TM7_50_20	12.0613	0.000514789
2.17694	1.93447	Treponema sp. OMZ 838	7.5945	0.00585468
2.26969	1.92237	Treponema denticola	11.6198	0.00065252
2.34283	1.96212	Acinetobacter radioresistens	9.07598	0.00258989
2.27992	1.95783	Burkholderiales bacterium GJ-E10	8.89334	0.00286212
2.34644	1.98188	Sphingomonas sp. FARSPH	8.34743	0.00386233
2.40901	1.97391	Sphingobium sp. SYK-6	9.46028	0.00209968
2.26319	1.96578	Pannonibacter phragmitetus	7.10583	0.00768338
2.2694	1.95974	Campylobacter sputorum	6.88583	0.00868816
2.23765	1.95131	Desulfurella acetivorans	6.67867	0.00975731
2.23702	1.82653	Candidatus Azobacteroides pseudotrichonymphae	20.0066	7.71748e-06
2.34837	1.97037	Niastella koreensis	9.21968	0.00239427
2.70425	1.99244	Staphylococcus warneri	6.93829	0.00843696
2.15763	1.8054	Bacillus anthracis	11.4771	0.000704599
2.18763	1.89135	Mogibacterium diversum	12.8573	0.000336166
2.20476	1.93595	Clostridium kluyveri	7.9509	0.00480635
2.49763	1.97833	Microbacterium aurum	8.76304	0.00307396
2.3087	1.91339	Corynebacterium glutamicum	16.3994	5.13003e-05
2.27078	1.93745	Lawsonella clevelandensis	9.4189	0.0021476
2.35022	1.97017	Micropruina glycogenica	7.75655	0.0053518
2.20648	1.91595	Paludibacter propionicigenes	7.71582	0.00547391
2.53825	1.98814	Gillisia sp. Hel1_33_143	7.07295	0.00782564
2.2237	1.88746	Marinilactibacillus sp. 15R	12.9532	0.000319378
2.17665	1.86631	Listeria monocytogenes	10.5984	0.00113183
2.254	1.91812	Butyrivibrio hungatei	10.5284	0.00117554
2.22425	1.92889	Herbinix luporum	8.63511	0.00329746
2.20754	1.94494	Cellulosilyticum lentocellum	7.53825	0.00604027
2.16421	1.86114	Roseburia hominis	8.69728	0.00318684
2.20711	1.94265	Paeniclostridium sordellii	8.55664	0.00344265
2.18077	1.85017	Clostridium botulinum	13.7101	0.000213308
2.16361	1.88081	Ruminococcus champanellensis	10.3909	0.00126639
2.24484	1.91516	Christensenella massiliensis	10.8083	0.00101048
2.17589	1.94194	Heliobacterium modesticaldum	7.08867	0.00775727
2.64333	1.97953	Kytococcus sedentarius	9.36902	0.00220684
2.30406	1.96466	Corynebacterium kutscheri	7.76904	0.00531494
2.24822	1.92933	Bifidobacterium adolescentis	8.80564	0.003003
2.29778	1.9682	Pseudopropionibacterium propionicum	6.66807	0.00981556
2.47719	1.93972	Nocardioides dokdonensis	17.5823	2.75143e-05
2.29891	1.9654	Candidatus Atelocyanobacterium thalassa	7.36726	0.00664221
2.13462	1.90718	Serratia plymuthica	8.05562	0.00453627
2.38231	1.97303	Pantoea alhagi	8.82443	0.00297225
2.14183	1.9015	Pseudomonas putida	7.66801	0.00562085
2.25278	1.94495	Neisseria zoodegmatis	7.35027	0.00670526
2.33915	1.95027	Treponema caldarium	9.73227	0.0018106
2.47294	1.93168	Rhodopseudomonas palustris	22.2256	2.42419e-06
2.37369	1.96445	Lysobacter enzymogenes	10.6778	0.0010843
2.51412	1.97334	Lysobacter maris	12.3638	0.000437737
2.56126	1.98731	Lysobacter gummosus	8.29034	0.00398566
2.61617	1.97604	Dokdonella koreensis	13.5197	0.000236073
2.56319	1.98304	Cellvibrio sp. PSBB006	10.3812	0.00127306
2.56035	1.99146	Hahella chejuensis	6.92821	0.00848467
2.5947	1.98166	Zymomonas mobilis	10.7081	0.00106666
2.4442	1.98489	Aureimonas sp. AU20	8.19643	0.00419729
2.69185	1.99271	Yoonia vestfoldensis	6.71746	0.00954735
2.42053	1.97631	Gemmobacter sp. HYN0069	9.28728	0.0023075
2.38601	1.97583	Phenylobacterium sp. HYN0004	6.8311	0.00895843
2.63094	1.98943	Pararhodospirillum photometricum	8.27713	0.00401476
2.61359	1.98993	Ottowia oryzae	7.58768	0.00587685
2.5448	1.97972	Rhizobacter gummiphilus	9.76506	0.0017786
2.69185	1.99271	Herbaspirillum rubrisubalbicans	6.71746	0.00954735
2.64607	1.98424	Cellulomonas flavigena	10.2976	0.00133204
3.00961	1.9859	Nocardioides sp. 78	8.58413	0.00339106
2.42857	1.97228	Aeromicrobium marinum	8.20041	0.00418809
2.55072	1.9621	Pimelobacter simplex	13.3336	0.000260698
2.31129	1.96081	Marmoricola scoriae	6.66228	0.00984748
2.69185	1.99271	Kitasatospora aureofaciens	6.71746	0.00954735
2.59407	1.98612	Kineococcus radiotolerans	9.06715	0.00260242
2.85191	1.98307	Saccharopolyspora erythraea	9.29272	0.00230067
2.36098	1.97202	Denitrobacterium detoxificans	8.69822	0.0031852
2.76329	1.97999	Lactobacillus casei	10.5103	0.00118713
2.2282	1.92457	[Clostridium] bolteae	9.25051	0.00235429
2.28982	1.9292	Ethanoligenens harbinense	10.5822	0.00114183
2.30163	1.97031	Clostridium formicaceticum	8.1211	0.00437529
2.44031	1.97483	Flavobacterium branchiophilum	10.2266	0.00138432
2.52193	1.96869	Flavobacterium sp. HYN0059	14.0181	0.000181059
2.50289	1.98568	Flavobacterium arcticum	7.72263	0.0054533
2.55009	1.98361	Flavobacterium sp. AJ004	9.55485	0.00199422
2.53215	1.98836	Flavobacterium sp. MEBiC07310	6.89867	0.00862598
2.438	1.975	Aureitalea sp. RR4-38	9.72657	0.00181623
2.5673	1.9742	Flavobacteriaceae bacterium MAR_2010_188	14.3334	0.000153123
2.56319	1.98304	Flavivirga eckloniae	10.3812	0.00127306
2.54117	1.9799	Salegentibacter sp. T436	11.6619	0.000637948
2.68858	1.99278	Aequorivita sublithincola	6.64464	0.00994544
2.52063	1.98878	Winogradskyella sp. PG-2	7.73056	0.0054294
2.61113	1.99	Arenibacter algicola	7.52038	0.00610047
2.61113	1.99	Zunongwangia profunda	7.52038	0.00610047
2.56126	1.98731	Mucilaginibacter paludis	8.29034	0.00398566
2.46015	1.97697	Melioribacter roseus	8.856	0.00292127
2.61113	1.99	Nitrospira defluvii	7.52038	0.00610047
2.25877	1.95668	Bacteroides zoogleoformans	7.52988	0.0060684
2.25607	1.9298	Bacteroides heparinolyticus	10.3365	0.00130426
2.32143	1.95926	Verminephrobacter eiseniae	8.1834	0.00422755
1.57423	2.04347	Helicobacter acinonychis	8.59556	0.00336984
2.34764	1.94551	Anaerococcus prevotii	13.2263	0.000276052
2.32906	1.95507	Clostridium butyricum	8.63906	0.00329031
2.26867	1.93505	Pseudoclostridium thermosuccinogenes	11.7272	0.00061594
2.50841	1.96563	Peptoclostridium acidaminophilum	10.7604	0.00103696
2.35772	1.97529	Brevibacillus brevis	7.21803	0.00721747
2.28557	1.94844	Alistipes finegoldii	10.6496	0.00110094
2.37434	1.95115	Mucinivorans hirudinis	12.1047	0.00050294
2.79845	1.98461	Deinococcus irradiatisoli	8.63309	0.00330111
1.4536	2.05811	Candidatus Hoaglandella endobia	7.21803	0.00721747
1.39546	2.06857	Serratia rubidaea	9.67697	0.00186592
2.31749	1.96831	Streptococcus halotolerans	7.72457	0.00544742
2.28322	1.95175	Desulfovibrio fairfieldensis	7.50026	0.006169
2.4678	1.98368	Akkermansia muciniphila	7.36169	0.0066628
3.24574	2.9064	Kayvirus	4.21231	0.040132
3.26981	2.88242	Teseptimavirus	4.06386	0.04381
3.44633	2.84684	Traversvirus	11.7809	0.000598
2.53428	3.17892	Ligilactobacillus	3.92361	0.047613
1.87954	3.15845	Dubowvirus	4.34144	0.037195
1.87954	3.15845	Phietavirus	4.34144	0.037195
