## Supplemental table 4 for "Triadic Dynamics of Gastric Bacterial Microbiome, Phageome, and Host Genotype, with Implications for Disease Associations"

### Sheet: S1 Ampliseq Output
# AmpliSeq_Version=7.03
# Genome=hg19
# Workflow=DNA
# Total_Lineitems=218
# Total_Amplicons=176
Request_ID	Type	Name	Chromosome	Chr_Start_postion	Chr_End_position
IAD168876	GENOME_REGION	rs186175	chr1	8395740	8395741
IAD168876	GENOME_REGION	rs2274976	chr1	11850926	11850927
IAD168876	GENOME_REGION	rs1801131	chr1	11854475	11854476
IAD168876	GENOME_REGION	rs1801133	chr1	11856377	11856378
IAD168876	GENOME_REGION	rs760805	chr1	25251922	25251923
IAD168876	GENOME_REGION	rs117633859	chr1	67627827	67627828
IAD168876	GENOME_REGION	rs6682925	chr1	67631261	67631262
IAD168876	GENOME_REGION	rs11465754	chr1	67631430	67631431
IAD168876	GENOME_REGION	rs1884444	chr1	67633811	67633812
IAD168876	GENOME_REGION	rs11465770	chr1	67633962	67633963
IAD168876	GENOME_REGION	rs11465788	chr1	67648293	67648294
IAD168876	GENOME_REGION	rs76418789	chr1	67648595	67648596
IAD168876	GENOME_REGION	rs2064689	chr1	67653009	67653010
IAD168876	GENOME_REGION	rs17375018	chr1	67655146	67655147
IAD168876	GENOME_REGION	rs1004819	chr1	67670212	67670213
IAD168876	GENOME_REGION	rs2902440	chr1	67670915	67670916
IAD168876	GENOME_REGION	rs7539625	chr1	67672764	67672765
IAD168876	GENOME_REGION	rs11805303	chr1	67675515	67675516
IAD168876	GENOME_REGION	rs7517847	chr1	67681668	67681669
IAD168876	GENOME_REGION	rs7530511	chr1	67685386	67685387
IAD168876	GENOME_REGION	rs7518660	chr1	67685442	67685443
IAD168876	GENOME_REGION	rs11465802	chr1	67685597	67685598
IAD168876	GENOME_REGION	rs10489629	chr1	67688348	67688349
IAD168876	GENOME_REGION	rs2201841	chr1	67694201	67694202
IAD168876	GENOME_REGION	rs11465804	chr1	67702525	67702526
IAD168876	GENOME_REGION	rs1343152	chr1	67704331	67704332
IAD168876	GENOME_REGION	rs11209026	chr1	67705957	67705958
IAD168876	GENOME_REGION	rs1343151	chr1	67719128	67719129
IAD168876	GENOME_REGION	rs6693831	chr1	67720866	67720867
IAD168876	GENOME_REGION	rs11465817	chr1	67721096	67721097
IAD168876	GENOME_REGION	rs10889676	chr1	67722566	67722567
IAD168876	GENOME_REGION	rs10889677	chr1	67725119	67725120
IAD168876	GENOME_REGION	rs9988642	chr1	67726103	67726104
IAD168876	GENOME_REGION	rs11209032	chr1	67740091	67740092
IAD168876	GENOME_REGION	rs1495965	chr1	67753507	67753508
IAD168876	GENOME_REGION	rs3006448	chr1	153314152	153314153
IAD168876	GENOME_REGION	rs4072037	chr1	155162066	155162067
IAD168876	GENOME_REGION	rs689466	chr1	186650750	186650751
IAD168876	GENOME_REGION	rs5744168	chr1	223285199	223285200
IAD168876	GENOME_REGION	rs9326506	chr10	44068557	44068558
IAD168876	GENOME_REGION	rs1111875	chr10	94462881	94462882
IAD168876	GENOME_REGION	rs5015480	chr10	94465558	94465559
IAD168876	GENOME_REGION	rs7923837	chr10	94481916	94481917
IAD168876	GENOME_REGION	rs7901695	chr10	114754087	114754088
IAD168876	GENOME_REGION	rs4506565	chr10	114756040	114756041
IAD168876	GENOME_REGION	rs7903146	chr10	114758348	114758349
IAD168876	GENOME_REGION	rs5215	chr11	17408629	17408630
IAD168876	GENOME_REGION	rs5219	chr11	17409571	17409572
IAD168876	GENOME_REGION	rs9300039	chr11	41915365	41915366
IAD168876	GENOME_REGION	rs12304921	chr12	51357541	51357542
IAD168876	GENOME_REGION	rs1182844	chr12	68641531	68641532
IAD168876	GENOME_REGION	rs2227508	chr12	68641927	68641928
IAD168876	GENOME_REGION	rs976748	chr12	68643593	68643594
IAD168876	GENOME_REGION	rs2227503	chr12	68643697	68643698
IAD168876	GENOME_REGION	rs2227501	chr12	68643958	68643959
IAD168876	GENOME_REGION	rs1012356	chr12	68644617	68644618
IAD168876	GENOME_REGION	rs1179251	chr12	68645050	68645051
IAD168876	GENOME_REGION	rs2046068	chr12	68645974	68645975
IAD168876	GENOME_REGION	rs2227491	chr12	68646520	68646521
IAD168876	GENOME_REGION	rs2227513	chr12	68647338	68647339
IAD168876	GENOME_REGION	rs2227485	chr12	68647712	68647713
IAD168876	GENOME_REGION	rs2227480	chr12	68648341	68648342
IAD168876	GENOME_REGION	rs2227476	chr12	68648815	68648816
IAD168876	GENOME_REGION	rs2227473	chr12	68649037	68649038
IAD168876	GENOME_REGION	rs1495377	chr12	71577100	71577101
IAD168876	GENOME_REGION	rs2301756	chr12	112890775	112890776
IAD168876	GENOME_REGION	rs12229892	chr12	112923392	112923393
IAD168876	GENOME_REGION	rs2930291	chr15	74604833	74604834
IAD168876	GENOME_REGION	rs2903265	chr15	80413383	80413384
IAD168876	GENOME_REGION	rs12931878	chr16	11042193	11042194
IAD168876	GENOME_REGION	rs104895431	chr16	50745113	50745114
IAD168876	GENOME_REGION	rs2066844	chr16	50745925	50745926
IAD168876	GENOME_REGION	rs5743277	chr16	50745928	50745929
IAD168876	GENOME_REGION	rs2066845	chr16	50756539	50756540
IAD168876	GENOME_REGION	rs2066847	chr16	50763777	50763779
IAD168876	GENOME_REGION	rs5743293	chr16	50763777	50763779
IAD168876	GENOME_REGION	rs7205423	chr16	50769261	50769262
IAD168876	GENOME_REGION	rs1421085	chr16	53800953	53800954
IAD168876	GENOME_REGION	rs1121980	chr16	53809246	53809247
IAD168876	GENOME_REGION	rs7193144	chr16	53810685	53810686
IAD168876	GENOME_REGION	rs9939609	chr16	53820526	53820527
IAD168876	GENOME_REGION	rs2333227	chr17	56358761	56358762
IAD168876	GENOME_REGION	rs758502	chr19	495599	495600
IAD168876	GENOME_REGION	rs2302217	chr19	498523	498524
IAD168876	GENOME_REGION	rs3745925	chr19	501899	501900
IAD168876	GENOME_REGION	rs28931611	chr19	853018	853019
IAD168876	GENOME_REGION	rs267606781	chr19	853328	853329
IAD168876	GENOME_REGION	rs137854449	chr19	853337	853338
IAD168876	GENOME_REGION	rs137854450	chr19	855573	855574
IAD168876	GENOME_REGION	rs137854448	chr19	855612	855613
IAD168876	GENOME_REGION	rs137854451	chr19	855999	856000
IAD168876	GENOME_REGION	rs75043668	chr19	13640300	13640301
IAD168876	GENOME_REGION	rs8179181	chr19	41838205	41838206
IAD168876	GENOME_REGION	rs11466345	chr19	41843460	41843461
IAD168876	GENOME_REGION	rs2278422	chr19	41845757	41845758
IAD168876	GENOME_REGION	rs8110090	chr19	41845871	41845872
IAD168876	GENOME_REGION	rs1800472	chr19	41847859	41847860
IAD168876	GENOME_REGION	rs104894719	chr19	41848113	41848114
IAD168876	GENOME_REGION	rs104894722	chr19	41848119	41848120
IAD168876	GENOME_REGION	rs281865485	chr19	41848122	41848123
IAD168876	GENOME_REGION	rs104894720	chr19	41848133	41848134
IAD168876	GENOME_REGION	rs104894721	chr19	41848134	41848135
IAD168876	GENOME_REGION	rs4803455	chr19	41851508	41851509
IAD168876	GENOME_REGION	rs200482214	chr19	41854249	41854250
IAD168876	GENOME_REGION	rs2241715	chr19	41856885	41856886
IAD168876	GENOME_REGION	rs111033611	chr19	41858708	41858709
IAD168876	GENOME_REGION	rs1800471	chr19	41858875	41858876
IAD168876	GENOME_REGION	rs281865483	chr19	41858910	41858912
IAD168876	GENOME_REGION	rs1800470	chr19	41858920	41858921
IAD168876	GENOME_REGION	rs11466315	chr19	41859775	41859776
IAD168876	GENOME_REGION	rs11466314	chr19	41860235	41860236
IAD168876	GENOME_REGION	rs1800469	chr19	41860295	41860296
IAD168876	GENOME_REGION	rs1800468	chr19	41860586	41860587
IAD168876	GENOME_REGION	rs4803457	chr19	41861358	41861359
IAD168876	GENOME_REGION	rs2241712	chr19	41869755	41869756
IAD168876	GENOME_REGION	rs601338	chr19	49206673	49206674
IAD168876	GENOME_REGION	rs2853550	chr2	113587120	113587121
IAD168876	GENOME_REGION	rs1143643	chr2	113588301	113588302
IAD168876	GENOME_REGION	rs1143642	chr2	113588552	113588553
IAD168876	GENOME_REGION	rs1143639	chr2	113588792	113588793
IAD168876	GENOME_REGION	rs1143634	chr2	113590389	113590390
IAD168876	GENOME_REGION	rs1143633	chr2	113590466	113590467
IAD168876	GENOME_REGION	rs3136558	chr2	113591274	113591275
IAD168876	GENOME_REGION	rs1143630	chr2	113591654	113591655
IAD168876	GENOME_REGION	rs3917356	chr2	113592362	113592363
IAD168876	GENOME_REGION	rs1143629	chr2	113593517	113593518
IAD168876	GENOME_REGION	rs1143627	chr2	113594386	113594387
IAD168876	GENOME_REGION	rs16944	chr2	113594866	113594867
IAD168876	GENOME_REGION	rs3087258	chr2	113594870	113594871
IAD168876	GENOME_REGION	rs3917345	chr2	113595153	113595157
IAD168876	GENOME_REGION	rs1143623	chr2	113595828	113595829
IAD168876	GENOME_REGION	rs6718526	chr2	161214174	161214175
IAD168876	GENOME_REGION	rs62171178	chr2	170657021	170657022
IAD168876	GENOME_REGION	rs2273535	chr20	54961540	54961541
IAD168876	GENOME_REGION	rs35683	chr3	10328249	10328250
IAD168876	GENOME_REGION	rs4684677	chr3	10328452	10328453
IAD168876	GENOME_REGION	rs35682	chr3	10328781	10328782
IAD168876	GENOME_REGION	rs42451	chr3	10330376	10330377
IAD168876	GENOME_REGION	rs35680	chr3	10330563	10330564
IAD168876	GENOME_REGION	rs696217	chr3	10331456	10331457
IAD168876	GENOME_REGION	rs34911341	chr3	10331518	10331519
IAD168876	GENOME_REGION	rs26802	chr3	10332364	10332365
IAD168876	GENOME_REGION	rs27647	chr3	10332467	10332468
IAD168876	GENOME_REGION	rs1629816	chr3	10336290	10336291
IAD168876	GENOME_REGION	rs17036314	chr3	12376744	12376745
IAD168876	GENOME_REGION	rs1801282	chr3	12393124	12393125
IAD168876	GENOME_REGION	rs358806	chr3	55313399	55313400
IAD168876	GENOME_REGION	rs2243115	chr3	159706279	159706280
IAD168876	GENOME_REGION	rs2243123	chr3	159709650	159709651
IAD168876	GENOME_REGION	rs582054	chr3	159710000	159710001
IAD168876	GENOME_REGION	rs583911	chr3	159710389	159710390
IAD168876	GENOME_REGION	rs568408	chr3	159713466	159713467
IAD168876	GENOME_REGION	rs4402960	chr3	185511686	185511687
IAD168876	GENOME_REGION	rs1470579	chr3	185529079	185529080
IAD168876	GENOME_REGION	rs313550	chr4	25231497	25231498
IAD168876	GENOME_REGION	rs10004195	chr4	38784723	38784724
IAD168876	GENOME_REGION	rs4833095	chr4	38799709	38799710
IAD168876	GENOME_REGION	rs3816873	chr4	100504663	100504664
IAD168876	GENOME_REGION	rs13107325	chr4	103188708	103188709
IAD168876	GENOME_REGION	rs7659604	chr4	122665513	122665514
IAD168876	GENOME_REGION	rs3804099	chr4	154624655	154624656
IAD168876	GENOME_REGION	rs3804100	chr4	154625408	154625409
IAD168876	GENOME_REGION	rs5744455	chr5	140013306	140013307
IAD168876	GENOME_REGION	rs1042713	chr5	148206439	148206440
IAD168876	GENOME_REGION	rs1042714	chr5	148206472	148206473
IAD168876	GENOME_REGION	rs4712523	chr6	20657563	20657564
IAD168876	GENOME_REGION	rs10946398	chr6	20661033	20661034
IAD168876	GENOME_REGION	rs7754840	chr6	20661249	20661250
IAD168876	GENOME_REGION	rs9465871	chr6	20717254	20717255
IAD168876	GENOME_REGION	rs1799964	chr6	31542307	31542308
IAD168876	GENOME_REGION	rs1800630	chr6	31542475	31542476
IAD168876	GENOME_REGION	rs1799724	chr6	31542481	31542482
IAD168876	GENOME_REGION	rs4248158	chr6	31542532	31542533
IAD168876	GENOME_REGION	rs1800750	chr6	31542962	31542963
IAD168876	GENOME_REGION	rs1800629	chr6	31543030	31543031
IAD168876	GENOME_REGION	rs56036015	chr6	31543063	31543064
IAD168876	GENOME_REGION	rs673	chr6	31543094	31543095
IAD168876	GENOME_REGION	rs361525	chr6	31543100	31543101
IAD168876	GENOME_REGION	rs1800610	chr6	31543826	31543827
IAD168876	GENOME_REGION	rs3093662	chr6	31544188	31544189
IAD168876	GENOME_REGION	rs4645843	chr6	31544561	31544562
IAD168876	GENOME_REGION	rs3093664	chr6	31544641	31544642
IAD168876	GENOME_REGION	rs281865419	chr6	31544933	31544934
IAD168876	GENOME_REGION	rs3093665	chr6	31545390	31545391
IAD168876	GENOME_REGION	rs3093668	chr6	31546494	31546495
IAD168876	GENOME_REGION	rs3093726	chr6	31546788	31546789
IAD168876	GENOME_REGION	rs2234711	chr6	137540519	137540520
IAD168876	GENOME_REGION	rs2069827	chr7	22765455	22765456
IAD168876	GENOME_REGION	rs1800797	chr7	22766220	22766221
IAD168876	GENOME_REGION	rs1800796	chr7	22766245	22766246
IAD168876	GENOME_REGION	rs7802307	chr7	22766432	22766433
IAD168876	GENOME_REGION	rs7802308	chr7	22766433	22766434
IAD168876	GENOME_REGION	rs1800795	chr7	22766644	22766645
IAD168876	GENOME_REGION	rs13447446	chr7	22766707	22766708
IAD168876	GENOME_REGION	rs2069830	chr7	22767136	22767137
IAD168876	GENOME_REGION	rs2069832	chr7	22767432	22767433
IAD168876	GENOME_REGION	rs2069833	chr7	22767663	22767664
IAD168876	GENOME_REGION	rs2069837	chr7	22768026	22768027
IAD168876	GENOME_REGION	rs1474347	chr7	22768123	22768124
IAD168876	GENOME_REGION	rs1524107	chr7	22768218	22768219
IAD168876	GENOME_REGION	rs2066992	chr7	22768248	22768249
IAD168876	GENOME_REGION	rs2069840	chr7	22768571	22768572
IAD168876	GENOME_REGION	rs1554606	chr7	22768706	22768707
IAD168876	GENOME_REGION	rs2069845	chr7	22770148	22770149
IAD168876	GENOME_REGION	rs13306435	chr7	22771038	22771039
IAD168876	GENOME_REGION	rs2069849	chr7	22771155	22771156
IAD168876	GENOME_REGION	rs2069861	chr7	22771653	22771654
IAD168876	GENOME_REGION	rs1818879	chr7	22772726	22772727
IAD168876	GENOME_REGION	rs17159048	chr7	30470394	30470395
IAD168876	GENOME_REGION	rs2907749	chr7	30485740	30485741
IAD168876	GENOME_REGION	rs2075820	chr7	30492236	30492237
IAD168876	GENOME_REGION	rs7789045	chr7	30494021	30494022
IAD168876	GENOME_REGION	rs6971091	chr7	128363286	128363287
IAD168876	GENOME_REGION	rs7820268	chr8	39777528	39777529
IAD168876	GENOME_REGION	rs13266634	chr8	118184782	118184783
IAD168876	GENOME_REGION	rs10811661	chr9	22134093	22134094
IAD168876	GENOME_REGION	rs10759932	chr9	120465143	120465144
IAD168876	GENOME_REGION	rs4986790	chr9	120475301	120475302
